# Genome-wide structural variants uncover strain-specific genes and evolutionary genomic determinants of a fungal maize pathogen

**DOI:** 10.64898/2026.10.01.755987

**Authors:** S. Becerra, P. García-Rodríguez, J. Martín, L. Rodríguez-Mónaco, S. Gutiérrez-Sánchez, F.B. Cuevas-Fernández, F. Rogério, T.R. Boufleur, J. L. Vicente-Villardón, L. Faino, R. Baroncelli, S.A. Sukno, M.R. Thon

## Abstract

Genomic *structural variants* (SVs) are important sources of genetic diversity and contribute to the adaptation and evolution of plant-pathogenic fungi. *Colletotrichum graminicola*, the causal agent of maize (*Zea mays* L.) anthracnose, causes significant yield losses and serves as an important model for genetic studies. To investigate genomic plasticity in this pathogen, long-read genome assemblies were generated for four *C. graminicola* field strains collected in France, Croatia, Brazil, and Argentina and compared with the chromosome-level reference genome from the USA. Comparative analyses revealed extensive structural variation across core chromosomes, including large-scale translocations, inversions, duplications, and insertions and deletions, whereas minichromosomes showed markedly reduced collinearity among strains. Secreted proteins and predicted effectors were located significantly closer to regions affected by SVs. Approximately 174 kb of segmental duplications lacking genes were shared between core chromosome 04 and minichromosomes 11 and 13 in the reference genome but were absent from the other field strains, revealing a strain-specific structural link between core and minichromosomes. Protein clustering identified 733 candidate strain-specific genes across the reference genome. Approximately 72% of the genes annotated on the minichromosomes were strain-specific, indicating that most of their annotated genes lacked orthologous gene models in the other strains. Of the 733 candidate strain-specific genes, 492 retained homologous genomic sequences in at least one other strain and many also showed evidence of gene disruption. This pattern is consistent with lineage-specific pseudogenization and suggests that apparent gene presence-absence variation may arise through several evolutionary processes, including gene gain, gene loss and loss of gene function. Insertions and deletions in potentially regulatory flanking regions were associated with plant-pathogen interaction genes. In addition, interpretable machine learning analyses revealed a co-occurrence of duplications and LTR retrotransposons in genomic regions associated with secreted genes. This study shows that structural variation, transposable elements, and lineage-specific pseudogenization are important features of genome evolution in *C. graminicola* and identifies associations between genomic variation and genes involved in plant-pathogen interactions.
