## Supplementary Table S1 for "Genome-wide structural variants uncover strain-specific genes and evolutionary genomic determinants of a fungal maize pathogen"

### Sheet: Raw_data_summary_statistic
Supplementary Table S1. Raw long-read sequencing statistics for each C. graminicola strain
Sample	Number of reads	Total bases (bp)	Mean read length (bp)	Read N50 (bp)	Read N90 (bp)	Maximum read length (bp)	Minimum read Length (bp)
CRO-I-41	6622278	39620051427	5982	7455	2797	863272	2000
ARG-5133-7	2924487	19265516125	6587	8690	2997	736764	2000
BR-85925-1	8312828	47717669704	5740	7066	2699	370345	2000
F-64330-2	3007178	17210918469	5723	6904	2778	517049	2000
