## Supplementary Table S2 for "Genome-wide structural variants uncover strain-specific genes and evolutionary genomic determinants of a fungal maize pathogen"

### Sheet: Feature_to_block
Supplementary Table S2. Mapping of genomic features to the feature-block configurations used in the machine learning analyses
Feature	Feature_Block
GC_upstream_10kb	Feature_Block_1_all
GC_gene	Feature_Block_1_all
GC_downstream_10kb	Feature_Block_1_all
prop_smooth_CP_regulatory	Feature_Block_1_all
prop_smooth_CP_gene	Feature_Block_1_all
prop_smooth_DUP_regulatory	Feature_Block_1_all
prop_smooth_DUP_gene	Feature_Block_1_all
prop_smooth_HDR_regulatory	Feature_Block_1_all
prop_smooth_HDR_gene	Feature_Block_1_all
prop_smooth_INDEL_regulatory	Feature_Block_1_all
prop_smooth_INDEL_gene	Feature_Block_1_all
prop_smooth_TDM_regulatory	Feature_Block_1_all
prop_smooth_TDM_gene	Feature_Block_1_all
prop_smooth_TRANS_regulatory	Feature_Block_1_all
prop_smooth_TRANS_gene	Feature_Block_1_all
has_Curated_TE_regulatory	Feature_Block_1_all
has_Curated_TE_gene	Feature_Block_1_all
has_DNA_hAT-Ac_regulatory	Feature_Block_1_all
has_DNA_hAT-Ac_gene	Feature_Block_1_all
has_DNA_TcMar-Fot1_regulatory	Feature_Block_1_all
has_DNA_TcMar-Fot1_gene	Feature_Block_1_all
has_LINE_regulatory	Feature_Block_1_all
has_LINE_gene	Feature_Block_1_all
has_LTR_Copia_regulatory	Feature_Block_1_all
has_LTR_Copia_gene	Feature_Block_1_all
has_LTR_Gypsy_regulatory	Feature_Block_1_all
has_LTR_Gypsy_gene	Feature_Block_1_all
has_LTR_Unknown_regulatory	Feature_Block_1_all
has_LTR_Unknown_gene	Feature_Block_1_all
has_LTR_retrotransposon_regulatory	Feature_Block_1_all
has_LTR_retrotransposon_gene	Feature_Block_1_all
has_Penelope_element_regulatory	Feature_Block_1_all
has_Penelope_element_gene	Feature_Block_1_all
has_Putative_TE_regulatory	Feature_Block_1_all
has_Putative_TE_gene	Feature_Block_1_all
pct_A	Feature_Block_1_all
pct_C	Feature_Block_1_all
pct_G	Feature_Block_1_all
pct_T	Feature_Block_1_all
prop_smooth_CP_regulatory	Feature_Block_1_noGCpct
prop_smooth_CP_gene	Feature_Block_1_noGCpct
prop_smooth_DUP_regulatory	Feature_Block_1_noGCpct
prop_smooth_DUP_gene	Feature_Block_1_noGCpct
prop_smooth_HDR_regulatory	Feature_Block_1_noGCpct
prop_smooth_HDR_gene	Feature_Block_1_noGCpct
prop_smooth_INDEL_regulatory	Feature_Block_1_noGCpct
prop_smooth_INDEL_gene	Feature_Block_1_noGCpct
prop_smooth_TDM_regulatory	Feature_Block_1_noGCpct
prop_smooth_TDM_gene	Feature_Block_1_noGCpct
prop_smooth_TRANS_regulatory	Feature_Block_1_noGCpct
prop_smooth_TRANS_gene	Feature_Block_1_noGCpct
has_Curated_TE_regulatory	Feature_Block_1_noGCpct
has_Curated_TE_gene	Feature_Block_1_noGCpct
has_DNA_hAT-Ac_regulatory	Feature_Block_1_noGCpct
has_DNA_hAT-Ac_gene	Feature_Block_1_noGCpct
has_DNA_TcMar-Fot1_regulatory	Feature_Block_1_noGCpct
has_DNA_TcMar-Fot1_gene	Feature_Block_1_noGCpct
has_LINE_regulatory	Feature_Block_1_noGCpct
has_LINE_gene	Feature_Block_1_noGCpct
has_LTR_Copia_regulatory	Feature_Block_1_noGCpct
has_LTR_Copia_gene	Feature_Block_1_noGCpct
has_LTR_Gypsy_regulatory	Feature_Block_1_noGCpct
has_LTR_Gypsy_gene	Feature_Block_1_noGCpct
has_LTR_Unknown_regulatory	Feature_Block_1_noGCpct
has_LTR_Unknown_gene	Feature_Block_1_noGCpct
has_LTR_retrotransposon_regulatory	Feature_Block_1_noGCpct
has_LTR_retrotransposon_gene	Feature_Block_1_noGCpct
has_Penelope_element_regulatory	Feature_Block_1_noGCpct
has_Penelope_element_gene	Feature_Block_1_noGCpct
has_Putative_TE_regulatory	Feature_Block_1_noGCpct
has_Putative_TE_gene	Feature_Block_1_noGCpct
has_Curated_TE_complete	Feature_Block_2
has_DNA_hAT-Ac_complete	Feature_Block_2
has_DNA_TcMar-Fot1_complete	Feature_Block_2
has_LINE_complete	Feature_Block_2
has_LTR_Copia_complete	Feature_Block_2
has_LTR_Gypsy_complete	Feature_Block_2
has_LTR_Unknown_complete	Feature_Block_2
has_LTR_retrotransposon_complete	Feature_Block_2
has_Penelope_element_complete	Feature_Block_2
has_Putative_TE_complete	Feature_Block_2
prop_smooth_INDEL_complete	Feature_Block_2
prop_smooth_DUP_complete	Feature_Block_2
prop_smooth_HDR_complete	Feature_Block_2
prop_smooth_TDM_complete	Feature_Block_2
prop_smooth_TRANS_complete	Feature_Block_2
prop_smooth_CP_complete	Feature_Block_2
LTR_complete	Feature_Block_3
NonLTR_complete	Feature_Block_3
prop_smooth_INDEL_complete	Feature_Block_3
prop_smooth_DUP_complete	Feature_Block_3
prop_smooth_HDR_complete	Feature_Block_3
prop_smooth_TDM_complete	Feature_Block_3
prop_smooth_TRANS_complete	Feature_Block_3
