## Supplementary Table S3 for "Genome-wide structural variants uncover strain-specific genes and evolutionary genomic determinants of a fungal maize pathogen"

### Sheet: Feature_descriptions
Supplementary Table S3. Biological classification and metadata of genomic features used in the machine learning analyses.
Feature	Biological_category	Genomic_level	Variable_type
GC_downstream_10kb	GC_Content	Downstream_10kb	Continuous
GC_gene	GC_Content	Gene_body	Continuous
GC_upstream_10kb	GC_Content	Upstream_10kb	Continuous
LTR_complete	Transposable_Element_Aggregated	Complete_region	Binary
NonLTR_complete	Transposable_Element_Aggregated	Complete_region	Binary
has_Curated_TE_complete	Transposable_Element	Complete_region	Binary
has_Curated_TE_gene	Transposable_Element	Gene_body	Binary
has_Curated_TE_regulatory	Transposable_Element	Regulatory (10kb upstream + 10kb downstream)	Binary
has_DNA_TcMar-Fot1_complete	Transposable_Element	Complete_region	Binary
has_DNA_TcMar-Fot1_gene	Transposable_Element	Gene_body	Binary
has_DNA_TcMar-Fot1_regulatory	Transposable_Element	Regulatory (10kb upstream + 10kb downstream)	Binary
has_DNA_hAT-Ac_complete	Transposable_Element	Complete_region	Binary
has_DNA_hAT-Ac_gene	Transposable_Element	Gene_body	Binary
has_DNA_hAT-Ac_regulatory	Transposable_Element	Regulatory (10kb upstream + 10kb downstream)	Binary
has_LINE_complete	Transposable_Element	Complete_region	Binary
has_LINE_gene	Transposable_Element	Gene_body	Binary
has_LINE_regulatory	Transposable_Element	Regulatory (10kb upstream + 10kb downstream)	Binary
has_LTR_Copia_complete	Transposable_Element	Complete_region	Binary
has_LTR_Copia_gene	Transposable_Element	Gene_body	Binary
has_LTR_Copia_regulatory	Transposable_Element	Regulatory (10kb upstream + 10kb downstream)	Binary
has_LTR_Gypsy_complete	Transposable_Element	Complete_region	Binary
has_LTR_Gypsy_gene	Transposable_Element	Gene_body	Binary
has_LTR_Gypsy_regulatory	Transposable_Element	Regulatory (10kb upstream + 10kb downstream)	Binary
has_LTR_Unknown_complete	Transposable_Element	Complete_region	Binary
has_LTR_Unknown_gene	Transposable_Element	Gene_body	Binary
has_LTR_Unknown_regulatory	Transposable_Element	Regulatory (10kb upstream + 10kb downstream)	Binary
has_LTR_retrotransposon_complete	Transposable_Element	Complete_region	Binary
has_LTR_retrotransposon_gene	Transposable_Element	Gene_body	Binary
has_LTR_retrotransposon_regulatory	Transposable_Element	Regulatory (10kb upstream + 10kb downstream)	Binary
has_Penelope_element_complete	Transposable_Element	Complete_region	Binary
has_Penelope_element_gene	Transposable_Element	Gene_body	Binary
has_Penelope_element_regulatory	Transposable_Element	Regulatory (10kb upstream + 10kb downstream)	Binary
has_Putative_TE_complete	Transposable_Element	Complete_region	Binary
has_Putative_TE_gene	Transposable_Element	Gene_body	Binary
has_Putative_TE_regulatory	Transposable_Element	Regulatory (10kb upstream + 10kb downstream)	Binary
pct_A	Nucleotide_Composition	Aggregated	Continuous
pct_C	Nucleotide_Composition	Aggregated	Continuous
pct_G	Nucleotide_Composition	Aggregated	Continuous
pct_T	Nucleotide_Composition	Aggregated	Continuous
prop_smooth_CP_complete	Structural_Variation	Complete_region	Proportional
prop_smooth_CP_gene	Structural_Variation	Gene_body	Proportional
prop_smooth_CP_regulatory	Structural_Variation	Regulatory (10kb upstream + 10kb downstream)	Proportional
prop_smooth_DUP_complete	Structural_Variation	Complete_region	Proportional
prop_smooth_DUP_gene	Structural_Variation	Gene_body	Proportional
prop_smooth_DUP_regulatory	Structural_Variation	Regulatory (10kb upstream + 10kb downstream)	Proportional
prop_smooth_HDR_complete	Structural_Variation	Complete_region	Proportional
prop_smooth_HDR_gene	Structural_Variation	Gene_body	Proportional
prop_smooth_HDR_regulatory	Structural_Variation	Regulatory (10kb upstream + 10kb downstream)	Proportional
prop_smooth_INDEL_complete	Structural_Variation	Complete_region	Proportional
prop_smooth_INDEL_gene	Structural_Variation	Gene_body	Proportional
prop_smooth_INDEL_regulatory	Structural_Variation	Regulatory (10kb upstream + 10kb downstream)	Proportional
prop_smooth_TDM_complete	Structural_Variation	Complete_region	Proportional
prop_smooth_TDM_gene	Structural_Variation	Gene_body	Proportional
prop_smooth_TDM_regulatory	Structural_Variation	Regulatory (10kb upstream + 10kb downstream)	Proportional
prop_smooth_TRANS_complete	Structural_Variation	Complete_region	Proportional
prop_smooth_TRANS_gene	Structural_Variation	Gene_body	Proportional
prop_smooth_TRANS_regulatory	Structural_Variation	Regulatory (10kb upstream + 10kb downstream)	Proportional

### Sheet: Block_summary
Feature_block	Number_of_features	Used_in_final_analysis
Feature_Block_1_all	39	Yes
Feature_Block_1_noGCpct	32	No
Feature_Block_2	16	Yes
Feature_Block_3	7	Yes
