## Supplementary Table S5 for "Genome-wide structural variants uncover strain-specific genes and evolutionary genomic determinants of a fungal maize pathogen"

### Sheet: Minichromosomes
Supplementary Table S5. Characteristics of minichromosomes in strains with chromosome-level genome assemblies.
CRO-I-41	chr11 like-coreChr	chr12 like-minichr		ARG-5133-7	chr11 like-miniChr	chr12 like-coreChr
% SYN with chr11 CGRA01V4	3	14		% SYN with chr11 CGRA01V4	3	4
% SYN with chr12 CGRA01V4	3	3		% SYN with chr12 CGRA01V4	24	1
% gene	0.35	0.03		% gene	0.07	0.39
% repeats	0.25	0.63		% repeats	0.71	0.2
Length bp	1121062	628756		Length bp	1102943	606060
Telomere	Left | NA	NA | Right		Telomere	NA | Right	NA | NA
--------				--------
Number of genes	303	25		Number of genes	68	161
Candidate strain-specific genes	3	2		Candidate strain-specific genes	0	2
Predicted secreted proteins	41	2		Predicted secreted proteins	4	15
Predicted effectors	13	1		Predicted effectors	1	7
CRO-I-41 chr12 shows similar features to CGRA01V4 chr11				ARG-5133-7 chr11 shows similar features to CGRA01V4 chr12
